# Deep learning predicts DNA methylation regulatory variants in specific brain cell types and enhances fine mapping for brain disorders

**DOI:** 10.1101/2024.01.18.576319

**Authors:** Jiyun Zhou, Daniel R. Weinberger, Shizhong Han

## Abstract

DNA methylation (DNAm) is essential for brain development and function and potentially mediates the effects of genetic risk variants underlying brain disorders. We present INTERACT, a transformer-based deep learning model to predict regulatory variants impacting DNAm levels in specific brain cell types, leveraging existing single-nucleus DNAm data from the human brain. We show that INTERACT accurately predicts cell type-specific DNAm profiles, achieving an average area under the Receiver Operating Characteristic curve of 0.98 across cell types. Furthermore, INTERACT predicts cell type-specific DNAm regulatory variants, which reflect cellular context and enrich the heritability of brain-related traits in relevant cell types. Importantly, we demonstrate that incorporating predicted variant effects and DNAm levels of CpG sites enhances the fine mapping for three brain disorders—schizophrenia, depression, and Alzheimer’s disease—and facilitates mapping causal genes to particular cell types. Our study highlights the power of deep learning in identifying cell type-specific regulatory variants, which will enhance our understanding of the genetics of complex traits.

**Teaser:** Deep learning reveals genetic variations impacting brain cell type-specific DNA methylation and illuminates genetic bases of brain disorders
