## Supplemental_DataS10 for "Deep learning predicts DNA methylation regulatory variants in specific brain cell types and enhances fine mapping for brain disorders"

### Sheet: Sheet1
Data S10. GWAS summary statistics for heritability enrichment analysis
Trait	Reference	Download website
Schizophrenia	The Schizophrenia Working Group of the Psychiatric Genomics Consortium, Mapping genomic loci prioritises genes and implicates synaptic biology in schizophrenia, MedRxiv, doi: https://doi.org/10.1101/2020.09.12.20192922	https://www.med.unc.edu/pgc/download-results/
Depression	Howard et al., Genome-wide meta-analysis of depression identifies 102 independent variants and highlights the importance of the prefrontal brain regions, Nature Neuroscience volume 22, pages343–352 (2019)	https://datashare.ed.ac.uk/handle/10283/3203
Bipolar Disorder	Mullins et al, Genome-wide association study of more than 40,000 bipolar disorder cases provides new insights into the underlying biology, Nat Genet. 2021 May; 53: 817–829.	https://www.med.unc.edu/pgc/download-results/
Autism	Grove et al., Identification of common genetic risk variants for autism spectrum disorder, Nature Genetics volume 51, pages431–444 (2019)	https://www.med.unc.edu/pgc/download-results/
ADHD	Demontis et al., Discovery of the first genome-wide significant risk loci for attention deficit/hyperactivity disorder, Nature Genetics volume 51, pages63–75 (2019)	https://www.med.unc.edu/pgc/download-results/
Anorexia	Watson et al, Genome-wide association study identifies eight risk loci and implicates metabo-psychiatric origins for anorexia nervosa, Nature Genetics volume 51, pages1207–1214 (2019)	https://www.med.unc.edu/pgc/download-results/
Smoking initiation	Saunders et al, Genetic diversity fuels gene discovery for tobacco and alcohol use, Nature . 2022 Dec;612(7941):720-724.	https://conservancy.umn.edu/handle/11299/241912
Smoking cessation	Saunders et al, Genetic diversity fuels gene discovery for tobacco and alcohol use, Nature . 2022 Dec;612(7941):720-724.	https://conservancy.umn.edu/handle/11299/241912
Cigarettes per day	Saunders et al, Genetic diversity fuels gene discovery for tobacco and alcohol use, Nature . 2022 Dec;612(7941):720-724.	https://conservancy.umn.edu/handle/11299/241912
Age of smoking	Saunders et al, Genetic diversity fuels gene discovery for tobacco and alcohol use, Nature . 2022 Dec;612(7941):720-724.	https://conservancy.umn.edu/handle/11299/241912
Drinks per week	Saunders et al, Genetic diversity fuels gene discovery for tobacco and alcohol use, Nature . 2022 Dec;612(7941):720-724.	https://conservancy.umn.edu/handle/11299/241912
Neuroticism	Loh et al., Mixed-model association for biobank-scale datasets, Nature Genetics volume 50, pages906–908 (2018)	https://alkesgroup.broadinstitute.org/UKBB
Education Years	Loh et al., Mixed-model association for biobank-scale datasets, Nature Genetics volume 50, pages906–908 (2018)	https://alkesgroup.broadinstitute.org/UKBB
Inteligene	Savage eta l., GWAS meta-analysis in 269,867 individuals identifies new genetic and functional links to intelligence, Nature Genetics volume 50, pages912–919 (2018)	https://ctg.cncr.nl/software/summary_statistics
BMI	Yengo et al., Meta-analysis of genome-wide association studies for height and body mass index in ∼700000 individuals of European ancestry, Hum Mol Genet . 2018 Oct 15;27(20):3641-3649.	https://portals.broadinstitute.org/collaboration/giant/index.php/GIANT_consortium_data_files
Parkinson Disease	Nalls et al., Identification of novel risk loci, causal insights, and heritable risk for Parkinson's disease: a meta-analysis of genome-wide association studies, Lancet Neurol . 2019 Dec;18(12):1091-1102.	https://drive.google.com/file/d/1FZ9UL99LAqyWnyNBxxlx6qOUlfAnublN/view?usp=sharing
Epilepsy (genetic generalized epilepsy)	Stevelink, et al. GWAS meta-analysis of over 29,000 people with epilepsy identifies 26 risk loci and subtype-specific genetic architecture. Nat Genet . 2023 Sep;55(9):1471-1482. doi: 10.1038/s41588-023-01485-w.	https://www.ebi.ac.uk/gwas/
Alzheimer Disease	Bellenguez et al., New insights into the genetic etiology of Alzheimer’s disease and related dementias. Nat Genet. 2022; 54(4): 412–436.	https://www.ebi.ac.uk/gwas/
Type 2 Diabetes	Morris et al. Large-scale association analysis provides insights into the genetic architecture and pathophysiology of type 2 diabetes. Nat Genet. 2012 Sep;44(9):981-90.	https://alkesgroup.broadinstitute.org/UKBB
Height	Yengo et al., Meta-analysis of genome-wide association studies for height and body mass index in ∼700000 individuals of European ancestry. Hum Mol Genet . 2018 Oct 15;27(20):3641-3649.	https://portals.broadinstitute.org/collaboration/giant/index.php/GIANT_consortium_data_files
